# Enhanced Hi-C Capture Analysis reveals complex regulatory architecture at the *PICALM_EED* locus for Alzheimer’s disease

**DOI:** 10.64898/2026.02.14.705927

**Authors:** Luciana Bertholim-Nasciben, Liyong Wang, Wanying Xu, Aura Ramirez, Sofia Moura, Leina Lu, Xiaoxiao Liu, Farid Rajabli, Katrina Celis, Marla. Gearing, David A. Bennett, Sandra. Weintraub, Changiz Geula, Theresa Schuck, Karen Nuytemans, William K. Scott, Derek M. Dykxhoorn, Margaret A. Pericak-Vance, Juan I. Young, Anthony J. Griswold, Fulai Jin, Jeffery M. Vance

## Abstract

**Objective:** Both the phosphatidylinositol binding clathrin assembly protein gene (*PICALM)* and the embryonic ectoderm development gene (*EED)* have been implicated as causal genes driving a genome-wide association for Alzheimer disease (AD) risk. We employed a new virtual approach using genome-wide chromatin interactions (Hi-C) called enhanced Hi-C Capture Analysis (eHiCA) to identify the genes and regulatory regions that are driving this important AD risk association.

**Methods:** Hi-C data from the frontal cortex of eight AD patients, as well as inducible pluripotent stem cell-derived microglia and spheroids of AD and control patients were used. We applied 14 eHiCA baits each containing a GWAS SNP to identify the *cis* regulatory interactions in this GWAS locus at a 5kb resolution.

**Results:** The baits derived from the GWAS associated haplotype primarily interacted with the PICALM promoter and the large cis-regulatory elements cluster (CREe) lying upstream of the *EED* promoter. The *EED* promoter interacts with *PICALM* gene body and promoter region but not directly with the associated risk haplotype. Although the AD-associated variants segregate together as a haplotype in the population, each bait exhibited distinct functional chromatin interactions.

**Interpretation:** The *PICALM* gene is the primary driver of the association in microglia along with the CREe locus. Different SNPs in a segregating haplotype can display different physical Hi-C interactions. This study demonstrates that eHiCA can help resolve the casual genes driving complex GWAS associations, opening new pathways to study Alzheimer disease and other disorders.
