## Supplementary material for "Enhanced Hi-C Capture Analysis reveals complex regulatory architecture at the *PICALM_EED* locus for Alzheimer’s disease": Samples Used

### Sheet: sample_PICALM_paper
Prefix	Global ancestry	Cell/tissue Type	Gender
201819499	AF	Brain	female
201010222	AF	Brain	female
202010220	AF	Brain	male
201819550	AF	Brain	female
202010215	EU	Brain	female
200410995	EU	Brain	male
202010216	EU	Brain	male
200410648	EU	Brain	female
201917604	AF	iMGLs	male
201816444	AF	iMGLs	female
201505672	AF	iMGLs	female
201917729	AF	iMGLs	female
201900129	AF	iMGLs	male
202001540	AF	iMGLs	female
201914590	AI	iMGLs	male
202001132	AI	iMGLs	male
202001087	AI	iMGLs	female
202001079	AI	iMGLs	female
202001121	AI	iMGLs	male
201616958	EU	iMGLs	male
201800214	EU	iMGLs	female
201806022	EU	iMGLs	female
201616981	EU	iMGLs	female
201806025	EU	iMGLs	female
201806023	EU	iMGLs	female
201900129	AF	NSph	male
201917604	AF	NSph	male
201917729	AF	NSph	female
202001540	AF	NSph	female
201505672	AF	NSph	female
201914590	AI	NSph	male
201917151	AI	NSph	male
202001132	AI	NSph	male
202001121	AI	NSph	male
202001079	AI	NSph	female
202001087	AI	NSph	female
201616958	EU	NSph	male
201616981	EU	NSph	female
202003157	EU	NSph	male
201806025	EU	NSph	female
201806022	EU	NSph	female
201800214	EU	NSph	female
201806023	EU	NSph	female
